# Genomic Modules and Intramodular Network Convergency of Susceptibility and Resilience in Multimodeled Stress in Male Mice

**DOI:** 10.1101/2021.06.30.450390

**Authors:** Jordan Marrocco, Salvatore G. Caradonna, Tie-Yuan Zhang, Nicholas O’Toole, Mo-Jun Shen, Huzefa Khalil, Nathan R. Einhorn, Xianglan Wen, Carine Parent, Francis S. Lee, Huda Akil, Bruce S. McEwen, Michael J. Meaney

**Affiliations:** Laboratory of Neuroendocrinology, The Rockefeller University, New York, NY, US; Douglas Mental Health University Institute, McGill University, Montreal, Canada; Singapore Institute for Clinical Sciences, Singapore; Michigan Neuroscience Institute, University of Michigan, Ann Arbor, MI, US; Department of Psychiatry, Sackler Institute for Developmental Psychobiology, Weill Cornell Medical College, New York, NY, US; Yong Loo Lin School of Medicine, Singapore; Sackler Program for Epigenetics & Psychobiology at McGill University

## Abstract

The multifactorial etiology of stress-related disorders is a challenge in developing synchronized medical standards for treatment and diagnosis. It is largely unknown whether there exists molecular convergence in preclinical models of stress generated using disparate construct validity. Using RNA-sequencing (RNA-seq), we investigated the genomic signatures in the ventral hippocampus, which mostly regulates affective behavior, in mouse models that recapitulate the hallmarks of anxiety and depression. Chronic oral corticosterone (CORT), a model that causes a blunted endocrine response to stress, induced anxiety- and depression-like behavior in wildtype mice and mice heterozygous for the gene coding for brain-derived neurotrophic factor (BDNF) Val66Met, a variant associated with genetic susceptibility to stress. In a separate set of mice, chronic social defeat stress led to a susceptible or a resilient population, whose proportion was dependent on housing conditions, standard housing or enriched environment. A rank-rank-hypergeometric (RRHO) analysis of the RNA-seq data set across models demonstrated that in mice treated with CORT and susceptible mice raised in standard housing differentially expressed genes (DEGs) converged toward gene networks involved in similar biological functions. Weighted gene co-expression analysis generated 54 unique modules of interconnected gene hubs, two of which included a combination of all experimental groups and were significantly enriched in DEGs, whose function was consistent with that predicted in the RRHO GO analysis. This multimodel approach showed transcriptional synchrony between models of stress with hormonal, environmental or genetic construct validity shedding light on common genomic drivers that embody the multifaceted nature of stress-related disorders.
