## Supplementary material for "Genomic Modules and Intramodular Network Convergency of Susceptibility and Resilience in Multimodeled Stress in Male Mice": Supplementary Data 3.xlsx

### Sheet: Cyan Module
Ensembl	ModuleColor	Symbol
ENSMUSG00000000263	cyan	Glra1
ENSMUSG00000000365	cyan	Rnf17
ENSMUSG00000000739	cyan	Sult5a1
ENSMUSG00000000934	cyan	Top1mt
ENSMUSG00000001440	cyan	Kpnb1
ENSMUSG00000001441	cyan	Npepps
ENSMUSG00000001924	cyan	Uba1
ENSMUSG00000002265	cyan	Peg3
ENSMUSG00000002771	cyan	Grin2d
ENSMUSG00000003824	cyan	Syce2
ENSMUSG00000004151	cyan	Etv1
ENSMUSG00000004383	cyan	Large1
ENSMUSG00000005667	cyan	Mthfd2
ENSMUSG00000005672	cyan	Kit
ENSMUSG00000006411	cyan	Nectin4
ENSMUSG00000006586	cyan	Runx1t1
ENSMUSG00000006818	cyan	Sod2
ENSMUSG00000006920	cyan	Ezh1
ENSMUSG00000007594	cyan	Hapln4
ENSMUSG00000008489	cyan	Elavl2
ENSMUSG00000009070	cyan	Rsph14
ENSMUSG00000009292	cyan	Trpm2
ENSMUSG00000009293	cyan	Ube2g2
ENSMUSG00000011256	cyan	Adam19
ENSMUSG00000014592	cyan	Camta1
ENSMUSG00000015083	cyan	C8g
ENSMUSG00000016382	cyan	Pls3
ENSMUSG00000017664	cyan	Slc35c2
ENSMUSG00000018209	cyan	Stk4
ENSMUSG00000018395	cyan	Kif3a
ENSMUSG00000018593	cyan	Sparc
ENSMUSG00000018698	cyan	Lhx1
ENSMUSG00000018906	cyan	P4ha2
ENSMUSG00000019791	cyan	Hint3
ENSMUSG00000019828	cyan	Grm1
ENSMUSG00000019906	cyan	Lin7a
ENSMUSG00000019936	cyan	Epyc
ENSMUSG00000020114	cyan	Cand1
ENSMUSG00000020140	cyan	Lgr5
ENSMUSG00000020396	cyan	Nefh
ENSMUSG00000020532	cyan	Acaca
ENSMUSG00000020577	cyan	Tspan13
ENSMUSG00000020580	cyan	Rock2
ENSMUSG00000020658	cyan	Efr3b
ENSMUSG00000020777	cyan	Acox1
ENSMUSG00000020793	cyan	Galr2
ENSMUSG00000020917	cyan	Acly
ENSMUSG00000021209	cyan	Ppp4r4
ENSMUSG00000021255	cyan	Esrrb
ENSMUSG00000021557	cyan	Agtpbp1
ENSMUSG00000021725	cyan	Parp8
ENSMUSG00000021730	cyan	Hcn1
ENSMUSG00000021745	cyan	Ptprg
ENSMUSG00000021786	cyan	Oxsm
ENSMUSG00000022055	cyan	Nefl
ENSMUSG00000022206	cyan	Npr3
ENSMUSG00000022408	cyan	Fam83f
ENSMUSG00000022454	cyan	Nell2
ENSMUSG00000022558	cyan	Mroh1
ENSMUSG00000022594	cyan	Lynx1
ENSMUSG00000022861	cyan	Dgkg
ENSMUSG00000022871	cyan	Fetub
ENSMUSG00000022962	cyan	Gart
ENSMUSG00000022973	cyan	Synj1
ENSMUSG00000023232	cyan	Serinc2
ENSMUSG00000024059	cyan	Clip4
ENSMUSG00000024120	cyan	Lrpprc
ENSMUSG00000024242	cyan	Map4k3
ENSMUSG00000024283	cyan	Wac
ENSMUSG00000024901	cyan	Peli3
ENSMUSG00000024982	cyan	Zdhhc6
ENSMUSG00000025092	cyan	Hspa12a
ENSMUSG00000025175	cyan	Fn3k
ENSMUSG00000025240	cyan	Sacm1l
ENSMUSG00000025352	cyan	Gdf11
ENSMUSG00000025475	cyan	Adgra1
ENSMUSG00000025533	cyan	Asl
ENSMUSG00000025558	cyan	Dock9
ENSMUSG00000025645	cyan	Ccdc51
ENSMUSG00000025810	cyan	Nrp1
ENSMUSG00000025885	cyan	Myo5b
ENSMUSG00000026062	cyan	Slc9a2
ENSMUSG00000026065	cyan	Slc9a4
ENSMUSG00000026117	cyan	Zap70
ENSMUSG00000026237	cyan	Nmur1
ENSMUSG00000026315	cyan	Serpinb8
ENSMUSG00000026576	cyan	Atp1b1
ENSMUSG00000026617	cyan	Bpnt1
ENSMUSG00000026825	cyan	Dnm1
ENSMUSG00000026854	cyan	Usp20
ENSMUSG00000026944	cyan	Abca2
ENSMUSG00000027004	cyan	Frzb
ENSMUSG00000027010	cyan	Slc25a12
ENSMUSG00000027016	cyan	Zfp385b
ENSMUSG00000027475	cyan	Kif3b
ENSMUSG00000027495	cyan	Fam210b
ENSMUSG00000027520	cyan	Zdbf2
ENSMUSG00000027605	cyan	Acss2
ENSMUSG00000027748	cyan	Trpc4
ENSMUSG00000027859	cyan	Ngf
ENSMUSG00000027950	cyan	Chrnb2
ENSMUSG00000028003	cyan	Lrat
ENSMUSG00000028039	cyan	Efna3
ENSMUSG00000028115	cyan	Bnipl
ENSMUSG00000028172	cyan	Tacr3
ENSMUSG00000028341	cyan	Nr4a3
ENSMUSG00000028426	cyan	Rad23b
ENSMUSG00000028479	cyan	Gne
ENSMUSG00000028496	cyan	Mllt3
ENSMUSG00000028528	cyan	Dnajc6
ENSMUSG00000028532	cyan	Cachd1
ENSMUSG00000028576	cyan	Ift74
ENSMUSG00000028630	cyan	Dyrk2
ENSMUSG00000028785	cyan	Hpca
ENSMUSG00000028894	cyan	Inpp5b
ENSMUSG00000028909	cyan	Ptpru
ENSMUSG00000028950	cyan	Tas1r1
ENSMUSG00000029001	cyan	Fbxo44
ENSMUSG00000029055	cyan	Plch2
ENSMUSG00000029153	cyan	Ociad2
ENSMUSG00000029207	cyan	Apbb2
ENSMUSG00000029380	cyan	Cxcl1
ENSMUSG00000029467	cyan	Atp2a2
ENSMUSG00000029613	cyan	Eif2ak1
ENSMUSG00000029992	cyan	Gfpt1
ENSMUSG00000030058	cyan	Copg1
ENSMUSG00000030268	cyan	Bcat1
ENSMUSG00000030275	cyan	Etnk1
ENSMUSG00000030450	cyan	Oca2
ENSMUSG00000030465	cyan	Psd3
ENSMUSG00000030905	cyan	Crym
ENSMUSG00000031022	cyan	BC051019
ENSMUSG00000031278	cyan	Acsl4
ENSMUSG00000031438	cyan	Rnf128
ENSMUSG00000031545	cyan	Gpat4
ENSMUSG00000031605	cyan	Klhl2
ENSMUSG00000031691	cyan	Tnpo2
ENSMUSG00000031734	cyan	Irx3
ENSMUSG00000031760	cyan	Mt3
ENSMUSG00000031837	cyan	Necab2
ENSMUSG00000031924	cyan	Cyb5b
ENSMUSG00000031960	cyan	Aars
ENSMUSG00000031980	cyan	Agt
ENSMUSG00000031981	cyan	Capn9
ENSMUSG00000032182	cyan	Yipf2
ENSMUSG00000032186	cyan	Tmod2
ENSMUSG00000032269	cyan	Htr3a
ENSMUSG00000032280	cyan	Tle3
ENSMUSG00000032289	cyan	Thsd4
ENSMUSG00000032294	cyan	Pkm
ENSMUSG00000032648	cyan	Pygm
ENSMUSG00000032680	cyan	6820408C15Rik
ENSMUSG00000032776	cyan	Mctp2
ENSMUSG00000032807	cyan	Alox12b
ENSMUSG00000032839	cyan	Trpc1
ENSMUSG00000032845	cyan	Alpk2
ENSMUSG00000032925	cyan	Itgbl1
ENSMUSG00000033526	cyan	Ppip5k1
ENSMUSG00000033557	cyan	Fam20b
ENSMUSG00000033769	cyan	Exoc6b
ENSMUSG00000034098	cyan	Fstl5
ENSMUSG00000034460	cyan	Six4
ENSMUSG00000034765	cyan	Dusp5
ENSMUSG00000034796	cyan	Cpne7
ENSMUSG00000034813	cyan	Grip1
ENSMUSG00000034926	cyan	Dhcr24
ENSMUSG00000035152	cyan	Ap2b1
ENSMUSG00000035275	cyan	Raver2
ENSMUSG00000035311	cyan	Gnptab
ENSMUSG00000035443	cyan	Thyn1
ENSMUSG00000035459	cyan	Stab2
ENSMUSG00000035578	cyan	Iqcg
ENSMUSG00000035681	cyan	Kcnc2
ENSMUSG00000035818	cyan	Plekhs1
ENSMUSG00000035864	cyan	Syt1
ENSMUSG00000035954	cyan	Dock4
ENSMUSG00000036067	cyan	Slc2a6
ENSMUSG00000036104	cyan	Rab3gap1
ENSMUSG00000036123	cyan	Slc9a3
ENSMUSG00000036667	cyan	Tcaf1
ENSMUSG00000037111	cyan	Setd7
ENSMUSG00000037533	cyan	Rapgef6
ENSMUSG00000037610	cyan	Kcnmb2
ENSMUSG00000037669	cyan	Ldah
ENSMUSG00000037905	cyan	Bri3bp
ENSMUSG00000037979	cyan	Ccdc92
ENSMUSG00000038045	cyan	Sult6b1
ENSMUSG00000038079	cyan	Tmem237
ENSMUSG00000038368	cyan	Focad
ENSMUSG00000038486	cyan	Sv2a
ENSMUSG00000038582	cyan	Pptc7
ENSMUSG00000038648	cyan	Creb3l2
ENSMUSG00000038708	cyan	Golga4
ENSMUSG00000038745	cyan	Nlrp6
ENSMUSG00000038916	cyan	Soga3
ENSMUSG00000039156	cyan	Stim2
ENSMUSG00000039239	cyan	Tgfb2
ENSMUSG00000039318	cyan	Rab3gap2
ENSMUSG00000039321	cyan	Uts2r
ENSMUSG00000039427	cyan	Alg1
ENSMUSG00000039676	cyan	Capsl
ENSMUSG00000039809	cyan	Gabbr2
ENSMUSG00000039842	cyan	Mcph1
ENSMUSG00000039942	cyan	Ptger4
ENSMUSG00000040046	cyan	Tph1
ENSMUSG00000040139	cyan	9430038I01Rik
ENSMUSG00000040560	cyan	Wdr7
ENSMUSG00000040618	cyan	Pck2
ENSMUSG00000040797	cyan	Iqsec3
ENSMUSG00000040836	cyan	Gpr161
ENSMUSG00000040855	cyan	Reps2
ENSMUSG00000041020	cyan	Map7d2
ENSMUSG00000041268	cyan	Dmxl2
ENSMUSG00000041313	cyan	Slc7a1
ENSMUSG00000041343	cyan	Ankrd42
ENSMUSG00000041540	cyan	Sox5
ENSMUSG00000041556	cyan	Fbxo2
ENSMUSG00000041570	cyan	Camsap2
ENSMUSG00000041912	cyan	Tdrkh
ENSMUSG00000041957	cyan	Pkp2
ENSMUSG00000042045	cyan	Sln
ENSMUSG00000042269	cyan	Fam92b
ENSMUSG00000042331	cyan	Specc1
ENSMUSG00000042359	cyan	Osbpl6
ENSMUSG00000043366	cyan	Olfr78
ENSMUSG00000043556	cyan	Fbxl7
ENSMUSG00000044224	cyan	Dnajc21
ENSMUSG00000044288	cyan	Cnr1
ENSMUSG00000044461	cyan	Shisa2
ENSMUSG00000044933	cyan	Sstr3
ENSMUSG00000045441	cyan	Gprin3
ENSMUSG00000046032	cyan	Snx12
ENSMUSG00000046159	cyan	Chrm3
ENSMUSG00000046204	cyan	Pnma2
ENSMUSG00000046442	cyan	Ppm1e
ENSMUSG00000046699	cyan	Slitrk4
ENSMUSG00000046782	cyan	Ttc6
ENSMUSG00000047182	cyan	Irs3
ENSMUSG00000047230	cyan	Cldn2
ENSMUSG00000047712	cyan	Ust
ENSMUSG00000048330	cyan	Ric3
ENSMUSG00000048540	cyan	Nhlh2
ENSMUSG00000048578	cyan	Mlec
ENSMUSG00000048616	cyan	Nog
ENSMUSG00000048799	cyan	Cep120
ENSMUSG00000049184	cyan	Purg
ENSMUSG00000049303	cyan	Syt12
ENSMUSG00000049624	cyan	Slc17a5
ENSMUSG00000049717	cyan	Lig4
ENSMUSG00000049946	cyan	BC030500
ENSMUSG00000050074	cyan	Spink8
ENSMUSG00000050195	cyan	Scd4
ENSMUSG00000050321	cyan	Neto1
ENSMUSG00000050511	cyan	Oprd1
ENSMUSG00000050612	cyan	Txndc2
ENSMUSG00000050926	cyan	Dcaf12l2
ENSMUSG00000050965	cyan	Prkca
ENSMUSG00000051590	cyan	Map3k19
ENSMUSG00000052928	cyan	Ctif
ENSMUSG00000053025	cyan	Sv2b
ENSMUSG00000053181	cyan	A830005F24Rik
ENSMUSG00000053286	cyan	Trmt1l
ENSMUSG00000053626	cyan	Tll1
ENSMUSG00000054027	cyan	Nt5dc3
ENSMUSG00000054469	cyan	Lclat1
ENSMUSG00000054640	cyan	Slc8a1
ENSMUSG00000054752	cyan	Fsd1l
ENSMUSG00000055471	cyan	Alk
ENSMUSG00000057133	cyan	Chd6
ENSMUSG00000057615	cyan	Ldoc1
ENSMUSG00000057778	cyan	Cyb5d2
ENSMUSG00000058230	cyan	Arhgap35
ENSMUSG00000058897	cyan	Col25a1
ENSMUSG00000058975	cyan	Kcnc1
ENSMUSG00000059049	cyan	Frem1
ENSMUSG00000059173	cyan	Pde1a
ENSMUSG00000059395	cyan	Nkapl
ENSMUSG00000059901	cyan	Adamts14
ENSMUSG00000060206	cyan	Zfp462
ENSMUSG00000060371	cyan	Caln1
ENSMUSG00000060402	cyan	Chst8
ENSMUSG00000060735	cyan	Rxfp3
ENSMUSG00000061393	cyan	Acvr2b
ENSMUSG00000061603	cyan	Akap6
ENSMUSG00000061666	cyan	Gdpd1
ENSMUSG00000061808	cyan	Ttr
ENSMUSG00000062444	cyan	Ap3b2
ENSMUSG00000062937	cyan	Mtap
ENSMUSG00000063434	cyan	Sorcs3
ENSMUSG00000063531	cyan	Sema3e
ENSMUSG00000063661	cyan	Krt73
ENSMUSG00000063931	cyan	Pepd
ENSMUSG00000066129	cyan	Kndc1
ENSMUSG00000066197	cyan	Gpr139
ENSMUSG00000066406	cyan	Akap13
ENSMUSG00000068037	cyan	Mas1
ENSMUSG00000069911	cyan	Fam196b
ENSMUSG00000069917	cyan	Hba-a2
ENSMUSG00000069919	cyan	Hba-a1
ENSMUSG00000070348	cyan	Ccnd1
ENSMUSG00000070822	cyan	Zscan18
ENSMUSG00000070953	cyan	Rabepk
ENSMUSG00000071531	cyan	Gprin2
ENSMUSG00000071708	cyan	Sms
ENSMUSG00000073016	cyan	Uprt
ENSMUSG00000073207	cyan	Ccdc160
ENSMUSG00000073975	cyan	Olfr550
ENSMUSG00000074785	cyan	Plxnc1
ENSMUSG00000074811	cyan	Hps6
ENSMUSG00000074934	cyan	Grem1
ENSMUSG00000075705	cyan	Msrb1
ENSMUSG00000078584	cyan	AU022252
ENSMUSG00000078872	cyan	Gm14401
ENSMUSG00000079020	cyan	Slc45a4
ENSMUSG00000079157	cyan	Fam155a
ENSMUSG00000089876	cyan	Tmem102
ENSMUSG00000091722	cyan	Siah3
ENSMUSG00000091831	cyan	Gm4707
ENSMUSG00000094152	cyan	Slc6a16
ENSMUSG00000095105	cyan	Edaradd
ENSMUSG00000102692	cyan	Dchs2
ENSMUSG00000102697	cyan	Pcdhac2

### Sheet: Yellow Module
Ensembl	ModuleColor	Symbol
ENSMUSG00000000078	yellow	Klf6
ENSMUSG00000000202	yellow	Btbd17
ENSMUSG00000000791	yellow	Il12rb1
ENSMUSG00000001542	yellow	Ell2
ENSMUSG00000001786	yellow	Fbxo7
ENSMUSG00000002015	yellow	Bcap31
ENSMUSG00000002250	yellow	Ppard
ENSMUSG00000002845	yellow	Tmem39a
ENSMUSG00000003228	yellow	Grk5
ENSMUSG00000003283	yellow	Hck
ENSMUSG00000003546	yellow	Klc4
ENSMUSG00000004415	yellow	Col26a1
ENSMUSG00000004451	yellow	Ralb
ENSMUSG00000004633	yellow	Chn2
ENSMUSG00000004798	yellow	Ulk2
ENSMUSG00000004864	yellow	Mapk13
ENSMUSG00000005148	yellow	Klf5
ENSMUSG00000005677	yellow	Nr1i3
ENSMUSG00000005716	yellow	Pvalb
ENSMUSG00000005871	yellow	Apc
ENSMUSG00000006519	yellow	Cyba
ENSMUSG00000007279	yellow	Scube2
ENSMUSG00000008318	yellow	Relt
ENSMUSG00000008429	yellow	Herpud2
ENSMUSG00000008855	yellow	Hdac5
ENSMUSG00000009030	yellow	Pdcl
ENSMUSG00000009356	yellow	Lpo
ENSMUSG00000009551	yellow	6330409D20Rik
ENSMUSG00000009734	yellow	Pou6f2
ENSMUSG00000009876	yellow	Cox4i2
ENSMUSG00000010651	yellow	Acaa1b
ENSMUSG00000013367	yellow	Iglon5
ENSMUSG00000013707	yellow	Tnfaip8l2
ENSMUSG00000014198	yellow	Zfp385c
ENSMUSG00000014633	yellow	Cmc2
ENSMUSG00000015312	yellow	Gadd45b
ENSMUSG00000015314	yellow	Slamf6
ENSMUSG00000015316	yellow	Slamf1
ENSMUSG00000015396	yellow	Cd83
ENSMUSG00000015947	yellow	Fcgr1
ENSMUSG00000016494	yellow	Cd34
ENSMUSG00000017417	yellow	Plxdc1
ENSMUSG00000017747	yellow	Ghdc
ENSMUSG00000017837	yellow	Nkiras2
ENSMUSG00000018189	yellow	Uchl5
ENSMUSG00000018470	yellow	Kcnab3
ENSMUSG00000018821	yellow	Avpi1
ENSMUSG00000018841	yellow	Rad51d
ENSMUSG00000018893	yellow	Mb
ENSMUSG00000019214	yellow	Chtf18
ENSMUSG00000019301	yellow	Hsd17b1
ENSMUSG00000019312	yellow	Grb7
ENSMUSG00000019961	yellow	Tmpo
ENSMUSG00000019997	yellow	Ccn2
ENSMUSG00000020029	yellow	Nudt4
ENSMUSG00000020067	yellow	Mypn
ENSMUSG00000020160	yellow	Meis1
ENSMUSG00000020173	yellow	Cobl
ENSMUSG00000020205	yellow	Phlda1
ENSMUSG00000020218	yellow	Wif1
ENSMUSG00000020381	yellow	Mrnip
ENSMUSG00000020437	yellow	Myo1g
ENSMUSG00000020519	yellow	Sap30l
ENSMUSG00000020544	yellow	Cox11
ENSMUSG00000020591	yellow	Ntsr2
ENSMUSG00000020660	yellow	Pomc
ENSMUSG00000020723	yellow	Cacng4
ENSMUSG00000020836	yellow	Coro6
ENSMUSG00000020846	yellow	Rflnb
ENSMUSG00000020905	yellow	Usp43
ENSMUSG00000020912	yellow	Krt12
ENSMUSG00000020928	yellow	Higd1b
ENSMUSG00000021098	yellow	4930447C04Rik
ENSMUSG00000021108	yellow	Prkch
ENSMUSG00000021213	yellow	Akr1c13
ENSMUSG00000021236	yellow	Entpd5
ENSMUSG00000021250	yellow	Fos
ENSMUSG00000021262	yellow	Evl
ENSMUSG00000021281	yellow	Tnfaip2
ENSMUSG00000021366	yellow	Hivep1
ENSMUSG00000021376	yellow	Tpmt
ENSMUSG00000021384	yellow	Susd3
ENSMUSG00000021448	yellow	Shc3
ENSMUSG00000021552	yellow	Gkap1
ENSMUSG00000021669	yellow	Col4a3bp
ENSMUSG00000021690	yellow	Jmy
ENSMUSG00000021714	yellow	Cenpk
ENSMUSG00000021948	yellow	Prkcd
ENSMUSG00000021969	yellow	Zdhhc20
ENSMUSG00000022089	yellow	Bin3
ENSMUSG00000022123	yellow	Scel
ENSMUSG00000022419	yellow	Deptor
ENSMUSG00000022468	yellow	Endou
ENSMUSG00000022523	yellow	Fgf12
ENSMUSG00000022525	yellow	Hrasls
ENSMUSG00000022538	yellow	Lsg1
ENSMUSG00000022681	yellow	Ntan1
ENSMUSG00000022744	yellow	Cldnd1
ENSMUSG00000022952	yellow	Runx1
ENSMUSG00000023034	yellow	Nr4a1
ENSMUSG00000023467	yellow	Tulp2
ENSMUSG00000023945	yellow	Slc5a7
ENSMUSG00000024049	yellow	Myom1
ENSMUSG00000024118	yellow	Tedc2
ENSMUSG00000024168	yellow	Tmem204
ENSMUSG00000024190	yellow	Dusp1
ENSMUSG00000024300	yellow	Myo1f
ENSMUSG00000024430	yellow	Cabyr
ENSMUSG00000024533	yellow	Spire1
ENSMUSG00000024647	yellow	Cbln2
ENSMUSG00000024747	yellow	Aldh1a7
ENSMUSG00000024778	yellow	Fas
ENSMUSG00000024789	yellow	Jak2
ENSMUSG00000024841	yellow	Eif1ad
ENSMUSG00000024869	yellow	Gm49405
ENSMUSG00000025135	yellow	Anapc11
ENSMUSG00000025213	yellow	Kazald1
ENSMUSG00000025243	yellow	Slc6a20b
ENSMUSG00000025283	yellow	Sat1
ENSMUSG00000025477	yellow	Inpp5a
ENSMUSG00000025480	yellow	Syce1
ENSMUSG00000025597	yellow	Klhl4
ENSMUSG00000025764	yellow	Jade1
ENSMUSG00000025795	yellow	Rassf3
ENSMUSG00000025804	yellow	Ccr1
ENSMUSG00000025813	yellow	Homer2
ENSMUSG00000025892	yellow	Gria4
ENSMUSG00000026049	yellow	Tex30
ENSMUSG00000026080	yellow	Chst10
ENSMUSG00000026113	yellow	Inpp4a
ENSMUSG00000026187	yellow	Xrcc5
ENSMUSG00000026312	yellow	Cdh7
ENSMUSG00000026395	yellow	Ptprc
ENSMUSG00000026475	yellow	Rgs16
ENSMUSG00000026548	yellow	Slamf9
ENSMUSG00000026664	yellow	Phyh
ENSMUSG00000026727	yellow	Rsu1
ENSMUSG00000026737	yellow	Pip4k2a
ENSMUSG00000026748	yellow	Plxdc2
ENSMUSG00000026765	yellow	Lypd6b
ENSMUSG00000026786	yellow	Apbb1ip
ENSMUSG00000027173	yellow	Depdc7
ENSMUSG00000027397	yellow	Slc20a1
ENSMUSG00000027398	yellow	Il1b
ENSMUSG00000027403	yellow	Tgm6
ENSMUSG00000027425	yellow	Kat14
ENSMUSG00000027489	yellow	Necab3
ENSMUSG00000027506	yellow	Tpd52
ENSMUSG00000027568	yellow	Ntsr1
ENSMUSG00000027577	yellow	Chrna4
ENSMUSG00000027593	yellow	Raly
ENSMUSG00000027716	yellow	Trpc3
ENSMUSG00000027776	yellow	Il12a
ENSMUSG00000027935	yellow	Rab13
ENSMUSG00000027965	yellow	Olfm3
ENSMUSG00000028037	yellow	Ifi44
ENSMUSG00000028098	yellow	Rnf115
ENSMUSG00000028099	yellow	Polr3c
ENSMUSG00000028124	yellow	Gclm
ENSMUSG00000028184	yellow	Adgrl2
ENSMUSG00000028191	yellow	Bcl10
ENSMUSG00000028197	yellow	Col24a1
ENSMUSG00000028373	yellow	Astn2
ENSMUSG00000028445	yellow	Enho
ENSMUSG00000028545	yellow	Bend5
ENSMUSG00000028599	yellow	Tnfrsf1b
ENSMUSG00000028636	yellow	Ppcs
ENSMUSG00000028646	yellow	Rragc
ENSMUSG00000028661	yellow	Epha8
ENSMUSG00000028689	yellow	Ccdc163
ENSMUSG00000028718	yellow	Stil
ENSMUSG00000028953	yellow	Abcf2
ENSMUSG00000028977	yellow	Casz1
ENSMUSG00000029154	yellow	Cwh43
ENSMUSG00000029334	yellow	Prkg2
ENSMUSG00000029370	yellow	Rassf6
ENSMUSG00000029394	yellow	Cdk2ap1
ENSMUSG00000029560	yellow	Snx8
ENSMUSG00000029563	yellow	Foxp2
ENSMUSG00000029659	yellow	Medag
ENSMUSG00000029674	yellow	Limk1
ENSMUSG00000029725	yellow	Ppp1r35
ENSMUSG00000029776	yellow	Hibadh
ENSMUSG00000029822	yellow	Osbpl3
ENSMUSG00000029875	yellow	Ccdc184
ENSMUSG00000030092	yellow	Cntn6
ENSMUSG00000030189	yellow	Ybx3
ENSMUSG00000030246	yellow	Ldhb
ENSMUSG00000030270	yellow	Cpne9
ENSMUSG00000030291	yellow	Med21
ENSMUSG00000030303	yellow	Far2
ENSMUSG00000030498	yellow	Gas2
ENSMUSG00000030500	yellow	Slc17a6
ENSMUSG00000030748	yellow	Il4ra
ENSMUSG00000030769	yellow	Slc5a11
ENSMUSG00000030785	yellow	Cox6a2
ENSMUSG00000030801	yellow	Kat8
ENSMUSG00000030869	yellow	Ndufab1
ENSMUSG00000031026	yellow	Trim66
ENSMUSG00000031075	yellow	Ano1
ENSMUSG00000031090	yellow	Nadsyn1
ENSMUSG00000031139	yellow	Mcf2
ENSMUSG00000031250	yellow	Tnmd
ENSMUSG00000031352	yellow	Hccs
ENSMUSG00000031447	yellow	Lamp1
ENSMUSG00000031485	yellow	Plpbp
ENSMUSG00000031491	yellow	Chrna6
ENSMUSG00000031659	yellow	Adcy7
ENSMUSG00000031661	yellow	Nkd1
ENSMUSG00000031662	yellow	Snx20
ENSMUSG00000031668	yellow	Eif2ak3
ENSMUSG00000031669	yellow	Gins3
ENSMUSG00000031813	yellow	Mvb12a
ENSMUSG00000031883	yellow	Car7
ENSMUSG00000031918	yellow	Mtmr2
ENSMUSG00000031970	yellow	Dbndd1
ENSMUSG00000031983	yellow	2310022B05Rik
ENSMUSG00000031990	yellow	Jam3
ENSMUSG00000032026	yellow	Rexo2
ENSMUSG00000032034	yellow	Kcnj5
ENSMUSG00000032038	yellow	St3gal4
ENSMUSG00000032041	yellow	Tirap
ENSMUSG00000032062	yellow	2310030G06Rik
ENSMUSG00000032218	yellow	Ccnb2
ENSMUSG00000032238	yellow	Rora
ENSMUSG00000032519	yellow	Slc25a38
ENSMUSG00000032540	yellow	Abhd5
ENSMUSG00000032715	yellow	Trib3
ENSMUSG00000032890	yellow	Rims3
ENSMUSG00000032902	yellow	Slc16a1
ENSMUSG00000032942	yellow	Ucp3
ENSMUSG00000032946	yellow	Rasgrp2
ENSMUSG00000033278	yellow	Ptprm
ENSMUSG00000033389	yellow	Arhgap44
ENSMUSG00000033715	yellow	Akr1c14
ENSMUSG00000033777	yellow	Tlr13
ENSMUSG00000033781	yellow	Asb13
ENSMUSG00000033788	yellow	Dysf
ENSMUSG00000033904	yellow	Ccp110
ENSMUSG00000033960	yellow	Jcad
ENSMUSG00000034042	yellow	Gpbp1l1
ENSMUSG00000034275	yellow	Igsf9b
ENSMUSG00000034282	yellow	Evpl
ENSMUSG00000034295	yellow	Fhod3
ENSMUSG00000034324	yellow	Tmem132c
ENSMUSG00000034488	yellow	Edil3
ENSMUSG00000034520	yellow	Gjc1
ENSMUSG00000034880	yellow	Mrpl34
ENSMUSG00000034891	yellow	Sncb
ENSMUSG00000035000	yellow	Dpp4
ENSMUSG00000035314	yellow	Gdpd5
ENSMUSG00000035352	yellow	Ccl12
ENSMUSG00000035472	yellow	Slc25a21
ENSMUSG00000035506	yellow	Slc12a8
ENSMUSG00000035580	yellow	Kcnh8
ENSMUSG00000035770	yellow	Dync1li2
ENSMUSG00000035828	yellow	Pim3
ENSMUSG00000035929	yellow	H2-Q4
ENSMUSG00000036192	yellow	Rorb
ENSMUSG00000036264	yellow	Fstl4
ENSMUSG00000036368	yellow	Rmdn2
ENSMUSG00000036390	yellow	Gadd45a
ENSMUSG00000036523	yellow	Greb1
ENSMUSG00000036533	yellow	Cdc42ep3
ENSMUSG00000036617	yellow	Etl4
ENSMUSG00000036766	yellow	Dner
ENSMUSG00000036815	yellow	Dpp10
ENSMUSG00000036834	yellow	Plch1
ENSMUSG00000036985	yellow	Zdhhc9
ENSMUSG00000037071	yellow	Scd1
ENSMUSG00000037188	yellow	Grhl3
ENSMUSG00000037568	yellow	Vash2
ENSMUSG00000037818	yellow	Abhd18
ENSMUSG00000037868	yellow	Egr2
ENSMUSG00000037872	yellow	Ackr1
ENSMUSG00000037921	yellow	Ddx60
ENSMUSG00000037940	yellow	Inpp4b
ENSMUSG00000037999	yellow	Arap2
ENSMUSG00000038007	yellow	Acer2
ENSMUSG00000038172	yellow	Ttc39b
ENSMUSG00000038213	yellow	Tapbpl
ENSMUSG00000038352	yellow	Arl5c
ENSMUSG00000038418	yellow	Egr1
ENSMUSG00000038462	yellow	Uqcrfs1
ENSMUSG00000038496	yellow	Slc19a3
ENSMUSG00000038718	yellow	Pbx3
ENSMUSG00000039043	yellow	Arpin
ENSMUSG00000039079	yellow	Trhr2
ENSMUSG00000039103	yellow	Nexn
ENSMUSG00000039115	yellow	Itga9
ENSMUSG00000039167	yellow	Adgrl4
ENSMUSG00000039384	yellow	Dusp10
ENSMUSG00000039385	yellow	Cdh6
ENSMUSG00000039529	yellow	Atp8b1
ENSMUSG00000039601	yellow	Rcan2
ENSMUSG00000039661	yellow	Dusp26
ENSMUSG00000039699	yellow	Batf2
ENSMUSG00000039943	yellow	Plcb4
ENSMUSG00000039960	yellow	Rhou
ENSMUSG00000040121	yellow	Rep15
ENSMUSG00000040269	yellow	Mrps28
ENSMUSG00000040321	yellow	Zfp770
ENSMUSG00000040373	yellow	Cacng5
ENSMUSG00000040420	yellow	Cdh18
ENSMUSG00000040584	yellow	Abcb1a
ENSMUSG00000040592	yellow	Cd79b
ENSMUSG00000040713	yellow	Creg1
ENSMUSG00000040990	yellow	Sh3kbp1
ENSMUSG00000041046	yellow	Ramp3
ENSMUSG00000041112	yellow	Elmo1
ENSMUSG00000041219	yellow	Arhgap11a
ENSMUSG00000041272	yellow	Tox
ENSMUSG00000041351	yellow	Rap1gap
ENSMUSG00000041417	yellow	Pik3r1
ENSMUSG00000041423	yellow	Paqr6
ENSMUSG00000041444	yellow	Arhgap32
ENSMUSG00000041592	yellow	Sdk2
ENSMUSG00000041670	yellow	Rims1
ENSMUSG00000042182	yellow	Bend6
ENSMUSG00000042228	yellow	Lyn
ENSMUSG00000042529	yellow	Kcnj12
ENSMUSG00000042589	yellow	Cux2
ENSMUSG00000042655	yellow	Shisal2b
ENSMUSG00000042688	yellow	Mapk6
ENSMUSG00000042734	yellow	Ttc9
ENSMUSG00000042743	yellow	Sgtb
ENSMUSG00000042804	yellow	Gpr153
ENSMUSG00000042807	yellow	Hecw2
ENSMUSG00000043162	yellow	Pyurf
ENSMUSG00000043336	yellow	Filip1l
ENSMUSG00000043441	yellow	Gpr149
ENSMUSG00000043461	yellow	Sptssb
ENSMUSG00000043531	yellow	Sorcs1
ENSMUSG00000043629	yellow	1700019D03Rik
ENSMUSG00000043670	yellow	Diras1
ENSMUSG00000044005	yellow	Gls2
ENSMUSG00000044024	yellow	Rell2
ENSMUSG00000044252	yellow	Osbpl1a
ENSMUSG00000044317	yellow	Gpr4
ENSMUSG00000044339	yellow	Alkbh2
ENSMUSG00000044349	yellow	Snhg11
ENSMUSG00000044499	yellow	Hs3st5
ENSMUSG00000044505	yellow	Lingo4
ENSMUSG00000044709	yellow	Gemin7
ENSMUSG00000044768	yellow	D1Ertd622e
ENSMUSG00000044813	yellow	Shb
ENSMUSG00000044881	yellow	Coa4
ENSMUSG00000045179	yellow	Sox3
ENSMUSG00000045246	yellow	Kcng4
ENSMUSG00000045314	yellow	Sowahb
ENSMUSG00000045551	yellow	Fpr1
ENSMUSG00000045613	yellow	Chrm2
ENSMUSG00000045658	yellow	Pid1
ENSMUSG00000045659	yellow	Plekha7
ENSMUSG00000045917	yellow	Tmem268
ENSMUSG00000045932	yellow	Ifit2
ENSMUSG00000046223	yellow	Plaur
ENSMUSG00000046240	yellow	Hepacam
ENSMUSG00000046500	yellow	Fam19a4
ENSMUSG00000046546	yellow	Fam43a
ENSMUSG00000046688	yellow	Tifa
ENSMUSG00000046841	yellow	Ckap4
ENSMUSG00000046854	yellow	Pip5kl1
ENSMUSG00000047109	yellow	Cldn14
ENSMUSG00000047242	yellow	Taf9b
ENSMUSG00000047606	yellow	Ankrd34c
ENSMUSG00000047867	yellow	Gimap6
ENSMUSG00000047881	yellow	Rell1
ENSMUSG00000048004	yellow	Tmem196
ENSMUSG00000048022	yellow	Tmem229a
ENSMUSG00000048100	yellow	Taf13
ENSMUSG00000048483	yellow	Zdhhc22
ENSMUSG00000048544	yellow	5930422O12Rik
ENSMUSG00000048978	yellow	Nrsn1
ENSMUSG00000049044	yellow	Rapgef4
ENSMUSG00000049225	yellow	Pdp1
ENSMUSG00000049265	yellow	Kcnk3
ENSMUSG00000049357	yellow	4933408B17Rik
ENSMUSG00000049404	yellow	Rarres1
ENSMUSG00000049511	yellow	Htr1b
ENSMUSG00000050105	yellow	Grrp1
ENSMUSG00000050370	yellow	Ch25h
ENSMUSG00000050379	yellow	2021-09-06
ENSMUSG00000050541	yellow	Adra1b
ENSMUSG00000050619	yellow	Zscan29
ENSMUSG00000050623	yellow	Catsperz
ENSMUSG00000050730	yellow	Arhgap42
ENSMUSG00000050830	yellow	Vwc2
ENSMUSG00000050840	yellow	Cdh20
ENSMUSG00000051065	yellow	Mb21d2
ENSMUSG00000051439	yellow	Cd14
ENSMUSG00000051652	yellow	Lrrc3
ENSMUSG00000052539	yellow	Magi3
ENSMUSG00000052776	yellow	Oas1a
ENSMUSG00000052914	yellow	Cyp2j6
ENSMUSG00000052921	yellow	Arhgef15
ENSMUSG00000053062	yellow	Jam2
ENSMUSG00000053113	yellow	Socs3
ENSMUSG00000053158	yellow	Fes
ENSMUSG00000053519	yellow	Kcnip1
ENSMUSG00000053560	yellow	Ier2
ENSMUSG00000053819	yellow	Camk2d
ENSMUSG00000054162	yellow	Spock3
ENSMUSG00000054277	yellow	Arfgap3
ENSMUSG00000054484	yellow	Tmem62
ENSMUSG00000054716	yellow	Zfp771
ENSMUSG00000054951	yellow	9130008F23Rik
ENSMUSG00000054967	yellow	Zfp647
ENSMUSG00000055128	yellow	Cgrrf1
ENSMUSG00000055333	yellow	Fat2
ENSMUSG00000055421	yellow	Pcdh9
ENSMUSG00000056004	yellow	9330182L06Rik
ENSMUSG00000056121	yellow	Fez2
ENSMUSG00000056612	yellow	Ppp1r14b
ENSMUSG00000056941	yellow	Commd7
ENSMUSG00000057130	yellow	Txnl4a
ENSMUSG00000057315	yellow	Arhgap24
ENSMUSG00000057469	yellow	E2f6
ENSMUSG00000057895	yellow	Zfp105
ENSMUSG00000058070	yellow	Eml1
ENSMUSG00000058740	yellow	Kcnt1
ENSMUSG00000059013	yellow	Sh2d3c
ENSMUSG00000059834	yellow	Sclt1
ENSMUSG00000059842	yellow	Zfp341
ENSMUSG00000059900	yellow	Tmem40
ENSMUSG00000060487	yellow	Samd5
ENSMUSG00000060550	yellow	H2-Q7
ENSMUSG00000060843	yellow	Ctnna3
ENSMUSG00000060923	yellow	Acyp2
ENSMUSG00000061702	yellow	Tmem91
ENSMUSG00000062151	yellow	Unc13c
ENSMUSG00000062373	yellow	Tmem65
ENSMUSG00000062991	yellow	Nrg1
ENSMUSG00000063060	yellow	Sox7
ENSMUSG00000063063	yellow	Ctnna2
ENSMUSG00000063239	yellow	Grm4
ENSMUSG00000063535	yellow	Zfp773
ENSMUSG00000063804	yellow	Lin28b
ENSMUSG00000064179	yellow	Tnnt1
ENSMUSG00000064341	yellow	mt-Nd1
ENSMUSG00000064351	yellow	mt-Co1
ENSMUSG00000064363	yellow	mt-Nd4
ENSMUSG00000067924	yellow	Rtl8b
ENSMUSG00000067929	yellow	Gm10226
ENSMUSG00000068114	yellow	Ccdc134
ENSMUSG00000068551	yellow	Zfp467
ENSMUSG00000068615	yellow	Gjd2
ENSMUSG00000068696	yellow	Gpr88
ENSMUSG00000068758	yellow	Il3ra
ENSMUSG00000069372	yellow	Ctxn3
ENSMUSG00000069814	yellow	Ccdc92b
ENSMUSG00000070287	yellow	Slc35g2
ENSMUSG00000071203	yellow	Naip5
ENSMUSG00000071234	yellow	Syndig1l
ENSMUSG00000071369	yellow	Map3k5
ENSMUSG00000071715	yellow	Ncf4
ENSMUSG00000074060	yellow	Fbxw15
ENSMUSG00000074170	yellow	Plekhf1
ENSMUSG00000074657	yellow	Kif5a
ENSMUSG00000074793	yellow	Hspa12b
ENSMUSG00000074824	yellow	Rslcan18
ENSMUSG00000074847	yellow	Gm10775
ENSMUSG00000075324	yellow	Fign
ENSMUSG00000075467	yellow	Dnlz
ENSMUSG00000078185	yellow	Chml
ENSMUSG00000078813	yellow	Leng1
ENSMUSG00000078995	yellow	Zfp456
ENSMUSG00000079055	yellow	Slc8a3
ENSMUSG00000079523	yellow	Tmsb10
ENSMUSG00000079557	yellow	2021-03-02
ENSMUSG00000085795	yellow	Zfp703
ENSMUSG00000086228	yellow	Ubap1l
ENSMUSG00000087141	yellow	Plcxd2
ENSMUSG00000089809	yellow	Rasgef1b
ENSMUSG00000090124	yellow	Ugt1a7c
ENSMUSG00000090213	yellow	Tmem189
ENSMUSG00000090698	yellow	Apold1
ENSMUSG00000091996	yellow	BC049352
ENSMUSG00000101389	yellow	Ms4a4a
ENSMUSG00000106379	yellow	Lhfpl3
